# A recombinant expression system for the Variant Surface Glycoproteins enables structural elucidation of challenging classes of trypanosome proteins

**DOI:** 10.64898/2026.11.19.767849

**Authors:** Monique van Straaten, Johan Philip Zeelen, Kristin Degen, Julia Blesch, C. Erec Stebbins

## Abstract

The African Trypanosome (*Trypanosoma brucei*) persists in the mammalian host by periodically altering its surface coat with antigenically distinct versions of the **V**ariant **S**urface **G**lycoprotein (VSG). This process is called antigenic variation and produces repeated cycles of immune clearance and parasite VSG switching, leading to high morbidity and mortality in the absence of chemotherapeutic intervention. Elucidating how variant VSGs evade immune clearance is thus central to understanding trypanosomiasis. Progress in studying the large repertoire of thousands of VSG proteins has been hindered by the challenge of producing these coat proteins. Here we report the use of suspension HEK293 cells for this purpose, a system with robust yields that preserves many key elements of VSG structure and post-translational modifications, verified by expressing, purifying, and determining the crystal structures of the well-characterized proteins VSG2 and VSG3. We then applied this heterologous expression system to the production of several VSGs that had failed to express natively in *T. brucei,* including truncated VSG-Related Proteins (VRPs) from *T. brucei* and VSGs from *T. vivax*. This allowed for the determination of the structures of the *T. brucei* VRP VSG1619 as well as the VSG F9WSW0 from *Trypanosoma vivax (T. vivax).* The structure of VSG1619 shows similarities to the upper-lobe structures of B-class VSGs, but the monomers do not assemble into either the typical A-class dimer or B-class trimer in solution or in the crystals. The structure of *T. vivax* F9WSW0 is notable as a divergent member of the Class-A group that was developed from structures of *T. brucei* VSGs, with a canonical dimer but differences in fold, disulfide placement, and *N*-linked glycosylation. The described expression system provides additional insight into the family of VRPs and opens the door to general progress with the VSGs of more divergent trypanosome species through recombinant protein production.

**Author Summary:** The African trypanosome is a single-celled parasite causing many diseases in animals and sleeping sickness in humans. It can avoid the immune system indefinitely because it repeatedly changes the protein coat on its surface to a different variant that is unrecognized. There are thousands of these variants in the genome of the parasite. Understanding the molecular structure of these variants is critical to understanding how they avoid immunity. Making these variants for scientific study can be challenging, and we report here a new method using a very common protein expression system that successfully achieves this goal. We test it on well-studied variants showing that the system produces protein that closely matches the material produced in trypanosomes. We then use this system to determine the atomic structures of two variant proteins that have not been successfully produced before, one of them from a distantly related species of this parasite. This system provides a robust protein production pathway to examine the trypanosome surface proteins and should facilitate the broadening of scientific knowledge of these variants.
