## Supplementary material for "A recombinant expression system for the Variant Surface Glycoproteins enables structural elucidation of challenging classes of trypanosome proteins": VRP-family Sequence Analysis

### Sheet: Sheet 1 - TDKGAIKFETWEPLCLLTQDF
Name	Probability Signal peptide	Signal peptide	Sequence	Linker	Removed in mature form	Glycosylation	GPI-anchored Likelyhood
T. Brucei Brucei Lister 427
>Tb427VSG-1559	0.981	MQIYFSFIVVLLTGTVES	SKAGKKDSQILNENEFKTLCGFVNLTFEIQKLASEGKPTLGGLKPESVNESVNTILYGNKGSTEIGFE GENDRKDYCGD RQNRAHKYAGKSLIKDILCLCKPHRRQGQNGAGAEDLCFSGNKWYKGGEVWSNKEQAKQHWEKIRLHCSQLPKRQQ HIQNQLYHLKEKVQAVLRTATEKK GRESDQNVRLGGHQATEVKQCSATT GKGNSVCLMYNITSGTLTNHSIPWLKHLEELAEKIPNDTRTN	LGTSENDVETVPNGVGDAAPSTDRKINEGIRTNDDNNNNNDNDNINYKHNDGNNTEYNLEDPLMNESGTNTSAEPQTRPLWSVN	GNPNPNPLKILLLLLLN	42 (++) 67 (++) 233 (++) 241 (-) 259 (+) 317 (-) 329 (-) 334 (—)	0.441
>Tb427VSG-1595	0.948	MKLWKKLLGLIVGVVSMTIMPVSS	VEQDIVNEDEFKTLCEFVGLTERINELLRGM EGNSGVSVSSLQKKVTDILYGTGVSAVNEMR WNRHREMDCGQ DNRVKPASAGRALVQDIICLCDGRDQK PSKKDLCYKESGEHRRYTYWWDSQGHGNTWSHLRNGCKTERGGSA PKEAVFKELKRQLQAGLKTYP GGNESAYYTYGGHTNSGLQTCNGFT TSTDGICVMYQRGSDQDSTIGIKWLNNLEDLVKKVEEMKTASTRAE	PTTATKTDTNTDTRTKPNTKPSTEGGSPTERSDEPKKNGNPNTQTAISTETGATTARPPEEQKS	SAKIILQSIWVFFFLPFV	193 (+)	0.853
>Tb427VSG-1600	0.934	MWKKLLGLIVGVVSMTMMPVSS	VEQNILNEGEFKTLCGFVSLTERINELLRGM EGNSGVSVSSLQKKVTDILYGTGVSAVNEMR WNRHREMDCGQ DNRVKPASAGRALVQDIICLCDGRDQK PSKKDLCYKESGEHRRYTYWWDSQGHGNTWSHLRNGCKTERGGSA PKEAVFKELKRQLQAGLKTYP GATESAYYTYGGHMNSGLHTCRGTP TETDGICLLYRRVSDGDNASGIEWVGKLEDLVKQVEEISRSANTGADTN	INSNTNAGRGTGTDSNTSPSTKPSTSDSLPVRESHRSTQNGAPNTQATISTETGLTTTRPPEEQKS	STKIISRSLWIISFLLFYRLPHH	231 (+) 278 (-)	0.761
>Tb427VSG-1619	0.868	MWKKSVELIVGVTLVMTCVSSA	EQAILNAKEFQTLCGFVSLTERISGLL DM KGNSGVDVLLLQKKVKDILFGTGIGDVGKMN WGYYRELDCGQ DSGNHQTKGGEALMKDLVCLCEGTDQQ SPPGGLCYEGNTKKNSRGGWNNAEAHRNTWSSLKSECTREHGEGL LAESEFQERKKQLKERLKERKDMRAGTREGTFYTYGGNTSNGLQTCNGAE SENDGICVLYPRGSNEDNASGIEWLNKLEDLVREVEEMSKDESKG	GSTKPSADGKPSMEKNPKPNTVPSTGESSPAKGTEGPQKDGNPNAQTTTSTETGATTARPPEEQKS	SSKIILQFLWIFLFWLFV	203 (-) 233 (+)	0.775
>Tb427VSG-1637	0.984	MWKKTAALIACLFLVMKHVPSA	EEGIVNEEEFKTLCEFVSLAERINVSLEGM RGNPGVDATSLQQKVKSILFGAGISDVSHME WGFHREMDCGR DSEDRRFLAGETLVKDLVCLCEVTGLQ RPGKDLCYAGNARKFSLQEWPTVQKHRSTWDDSRNKCKMRHTEGL PTQTEFQEKRKRFETRIKGCQSSS GR EYYTYGGDKTKTLSVCDGQE SQTNGICVMYPKLPNQGSAGGIKWLTNLEDLVKTVEKMNKDETASRRTE	PSTDAEPNMEKGPKPNTKRSTGENSPAKGTEGPQKDGNTNAQATTSTETGSTTTRPPEEQKS	PAKMILQSIWMFFFLLFV	46 (++)	0.744
>Tb427VSG-1666	0.976	MKVWKTVRFIVGAVLVMADASNA	EGSLANEREFATLCGFVSLTHQIRESVYKV REKSEVDVILLQKKVADILFGTGISDVGSMK WQQYRQQDCGQ DSGGRTFPGGETLVKDLICLCDGTDLQ PRRDALCYAENTEQSRYTGWKNTLNHEKTWSRLQGKCEADHREGT PTRAEFENKKEQLRSGIKGRKDKE GTYYTYGGNAKNGLQICNGIATTEADGICVLYKRGSDGDNTSGIEWLNKLEELVKIVEGMDQSTNSD	AKTVVETETKEKPKENPPSGRRDESTQGGSRYTPTATSTEANVSPARPA	GEQKSYSQVISIPLRVLFSLIL	231 (+) 300 (---)	0.265
>Tb427VSG-1713	0.972	MLRKAMWKILVTMLCVVWKAAG	LSVPAAETENTLNQREFDVLCSFLNLTLRIHEWVEKE RLTAEVAN DFDSSAMKVLYGSDSDGSLNWT GKEKREADCGY TSIFGGGFGGKALALDLLCLCRPSGNG DHQKNLCCEANAWYDPAESWGNKDRAEESWGKIKQKCTEQINIESIGFESLTTTVQNLRKKLNEMTEKT TERETKRLGHGYEPITKSCGGSG SANNAPCVFYKMEGRGANQVKIEWLTQLEDLVKRLKT	PKKESSQKVNKMPPQEQREPPIPTRGSPPRQSPPEIKVQPEEDPSPEQCPKQSPSTATDGNTPMAPNTSAATQSTTDPDSVPLSETRTNHSLQPSHQPLRPKN	VAQAISPLVVFLLFLL	47 (+++) 87 (+) 323 (-) 345 (-)	0.635
>Tb427VSG-1747	-	MWKKSVELAVGVTLVMTYVSSVEQ	AILNAKEFQTLCGFVSLTERISGLL DM KGNSGVDVLLLQKKVKDILFGTGIGDVGKMN WGYYREMDCGR DSGNPRTRGGEALVRDLICLCEGTDRQ SPPRGLCYEGNTRTVSPGKWDNAEAHRNTWSSLKSECTRERGESL PIEIEFRKKKEKLKERIRDRADRSQG EHLYTYGGGKEYGLQTCNGAE SDNDGICVMYPRGSHGDNASGIEWLKKLEDLVKEVEKMNKDESAGGN	PKPSTDGQPSMEKKPKSNTKPSTGENSPAKGTEGPQKDGNPNAQTTTSTETNTTTMRPPEEQKS	SSKIILQFLWIFLFWLLV	230 (+) 311 (-)	0.797
>Tb427VSG-1828	0.92	MLMKMWKESLGLIVGMSLALATA	AGGSIVNEEEYKTLCGFVSLTQQINSSL EI KGKSGVSVASLQKKVNDILFGANVDDVSNMK WEFYRELDCGK DSGGRVALAGVTLVKDLLCLCEGRDGT SPPGDLCYTGNNKRYNSQTWGSSTNHKNTWNELQNKCASGRSGVP PTRTEFQGMRITFETGIKERKRSG GHGYYTYGGNKDKVLSVCDGQE SETNGICVMYPEGSDKESTIGIKWLSELEDLVERVGEMRKNANADTDTAA	TTTTKPTTDTNTNTKPSTRENSPAKGSDEPQKNGNPNARTTTSATATETTGTMTRPPEEQKSFVKIIS	QSLWIFFCGFISHSIIITYIFNF	48 (++)	-
>Tb427VSG-1903	0.98	MWKKLLGLVLGVTLVLTYVSG	AEQGILNEDEFKILCEFVSFVGQISDSLETM KGKSKADVASVQKRVKDILFGANVDDVNKML WKVHREMDCGQ ESGNQRTHGGKALVRDLICLCEGTNRQ PNLKDLCYTGNARKFSSQEWPTTQKHRSTWDDLRSRCITGSGKGV PSETEFHENKVQFRMRIKKRKNSD GREHLYTYGGGKEYGLHTCNGAE SENDGICVLYPRGSNEDNASGIEWLNKLEDLVKEVEEMSKD*STSGSTK	PRADGKPSMEKNPKPNTVPSTGDNSPAKGTEGPQNDGNPNAQATTSTETGATTTRPPEEQKS	SSKTILQFLRIFLFWLFA	231 (+)	0.734
>Tb427VSG-2085	0.972	MWKKLLGLVLGVTLILTYVSG	AEQAILNAKEFQTLCGFVGLTGQINELLERM KGNSGVDVLLLQKKVKGILFGTGIGDVNKMS WQLYRQLDCGQ DSWPPRTRGGEALARDIICLCEGTDQQ PNLRDLCYAGNIKQYDFNTWGGSENHRNTWSSLKSECAKEHGEGL LAESELQEMKKQLKERLKERKDMRTSAREGTFYTYGGGKEYGLHVCDGYP TDSNGICVMYPKGSDGDNASGIEWLDKLEDLVKEVEKMNKDESAGGNTK	PSTDGKPSMEKKPKSNTKPSTGENSPAKGLEGPQKDGNPNAQTTTSTEKDATTARPPEEQKS	SSKIILQFVWIFLFWLFV	234 (+)	0.79
>Tb427VSG-2092	0.638	MWKKLLGIIVGVVSMTMMPVS	CVEQEIVNEDEFKTLCEFVSLAEQINESLKGI KEKSGVKMASLQKRVTDILYGTGVSHVDKMV WKRYRGQDCGE DNRDRPAVAGKALVKDLLCLCEGRDGR STLKDICYTGNDKRHNSAKWEDSVHHKNTWNELQNKCERGRSEGV PTRTEFQGMRKRLETRIKERKRSG GRGNYIYGGNKDDAPTLCDGQE SQTNGICVMYPEGSEEDSTIGIKWLGELKDLVEEVEEMSKSASTHTE	PTTKPTTGTKADTNRDTRTKRNPKESSPTERSDEPQKNGNPNTQTTTSTETALTTARPPEEQKS	SSKIILQFLRIFLFLLSV	47 (+)	0.782
>Tb427VSG-3240	0.95	MLMKMWKESLGFIVCMSLALATA	AGGTIVNEEEYQTLCEFVILTQQINSSL EI KGKSGVNVASLQKKVDDILFGANVDDVSKMK WGVHRELDCGQ DSGGRVALAGETLVKDLLCLCEGRDGT SPPGDLCYTGNNKRYNTETWRSSTNHKNTWSELQNKCASGRSGVP LTRTELQGMRITFETGIKERKRSG GGGYYTYGGNKDKVLSVCDGHQ TETNGICVLYPRVSXQDNTRGIKWLSELEGLVERVEEMSKGANADTE	PTTKPMTHTETDTNTDTRTKRSTRENSPAKGSGERKKNENPNAQTATSTSTAETTGTTTRPPEEQKS	FAKIISQSQWIFLFLLFYKPFHH	48 (++)	-
>Tb427VSG-3255	0.984	MWKKTAALIACLFLVMKHVPS	AEEGIVNEEEFKTLCEFVSLAERINVSLEGM RGNPGVDATSLQQKVKSILFGAGISDVSQME WGFHREMDCGQ DSGGIPASAGRSLVKDIICLCEGTGQQ PNLRDLCYTGNVRKVNSQEWPTTQKHRSTWDDLRSRCITGSGKGV PSETEFHENKVQFRMRIKKRKNSD GRQHFYTYGGGTNNGLQTCNGAK SENDGICVMYPKGSDGDNTSGIEWLKKLEDLVKEVEKMNKDESAGGNTK	PSTDGQPSMEKKPKSNTVPSTGDNSPAKGTEGPQNDGNPNAQATTSTETGATTTRPPEEQKS	SSKTILQFLRIFLFWLFVLIDSQSTITFFKENSCR	46 (++) 231 (+)	-
>Tb427VSG-3327	0.973	MTMCKKLLGFIVGVASMMMITPVSS	VEEEIVNEGEFKTLCDFVSLTQRINESLRGM EEKSGVSVSFLQKKVTDVLFGTGIGDVSKMK WQPHRDMDCGS NTGNRAFWAGEALMKDLLCLCERTDGL HSSPEHLCYRGRTKRHNADNWQSPTNRKNTWNELQNKCKKGGIEGA PTRTEFQDMRKQLEAGIKKRNDSQ HGEYCIYGGEKAKTLRICDGRR TETNGICVLYPRGPDGDNASGIEWLNKLERLVKNVEKINQ	SNHGDMDAEEDTNNTNSNTGTGENSPAERSHESRENDETQNTQATTTSETQTGLITARPPEEQKS	SVKIILQFVWVFLFLLFV	50 (++) 192 (-) 235 (+) 256 (-) 270 (-)	0.817
			N E: LC F: :. .I .:. . :L:G . R. CG .G :L. D::CLC :C W . W : C . : .. . G C . :. C::Y . I W: .L: L.. :
>Tb427VSG-1954 (NTD)	0.967	MLQKVLTLLLVTLVDLMTAPAQA	ADVAAGSNAESYAVLCTLVQL/AAISDVKQRADKLNKPDKLAELTGALSNSLYGNGKSNADTATLPAGGSHISMCGPADGTQGGSIVGKALKFDLICLCGKQSAD SGTGEKACHEFS PLPATAIAENAAINADWATIEQGCKTVAGAPSLTPESIHAALQAFYR HAG VPKGNTRNRYTTVGAPAGSGATGCDGIG GSNGGKCAAYNKAQFEA GTGPYWATQMKAAAETLVELRGQEQKLAALEAEALALNSTLDGMQHD
			/=100 AA in VSG1954 (Bottom lobe) *= stop codon in VSG1903
T. Brucei Brucei 927/4
XP_844697	0.461	MWKKSVESIVGVSLVMTCVSSA	EQDILNVKEFQTLCGFVSLTEQINELLERM KGKLGVDVTSLQIKAKDILFGANVDGVNKML WKVHREMDCGQ DSGNQRTHGGKALVRDLICLCEGTNRQ PDLKDLCYTGNVRKVNSQEWPTTQKHRSTWDDLRSRCITGSGKGVP SETEFHENKVQFRMRIKKRKNSD GRQHFYTYGGGKEYGLHTCNGAE SENDGICVLYPRGSNEDNASGIEWLNKLEDLVREVEEMSKDESASGSTK	PRAEGKPSMEKNPKPNTVPSTGDNSPAKGTEGPQNDGNPNAQATTSSEKDATTTRPPEEQKS	SSKTILQFLRIFLFWLFA	231 (+)	0.737
ARB50736	0.985	MWKKTAALIACLFLVMKHVPS	AEEGIVNEEEFKTLCEFVGLAERINVSLEGM RGNPGVDATSLQQKVKSILFGAGISDVSQME WGFHRELDCGR DSEDRPFLGGETLVKDLVCLCEVTGLQ RPGKDLCYAGNSKWYDSAVWRGSASHESTWDDSRNKCKMRHTEGLP TQTEFQEKRKRFETGIKGCQSSS GR EYYTYGGDKTKTLSVCDGQE SQTNGICVMYPKLPNQGSAGGIKWLTNLEDLVKTVEKMNKDETASRRTE	PSTDAEPNMEKGPKPNTKRSTGENSPAERSDESRENDETQNTQATTTSETQTGLITARPPEEQKS	SVKMILQSIWMFFFLLFVLIDPSFNYFYF	46 (++)	0.8
XP_001219197	0.658	MWKKSVELIVGVTLVMTYVSSA	EQVILNTKEFQTLCGFVRLTEQINELLERM KGKPGVDVLPLQKKVKDILFGTRIGDVGKMN WGYYRELDCGQ DSGNHQTKGGEALMKDLVCLCEGTDQQ SPPGGLCYEGNTKKNSRGGWNNAGAHRNTWTSLKSECTREHGEGLL AESEFQEMKKQLKERLKERKDIRTSAREGTFYTYGGNTSNGLQTCSGAK SDNDGICVMYPKESDGDNTSGIEWLNELEGLVKEVEKMNKDESAGGNTK	PSTDGQPSMEKKPKSNTKPSTGENSPAKGLEGSQKDGNPNAQTTTSTEKDATTARPPEEQKS	SSKIILQFLWIFLFWLFV	-	0.784
T. Brucei EATRO 1125
VSG1125.5234	0.898	VKLWKKLLGLILGMSSMITPASS	VEQNKLNEGEFKTLCGFVSLTERINESLRGM EENSGVSVSFLQKKVTDILFGSGVDVVSNMK WGVHRQQDCGQ DSGTQQTEGGEALVRDLVCLCERSNLQ PPHNNLCYGGDSGVYQSNKWQDPFNRGKTWNRLQTVCAAERGNSMS TEAEFREKKKQFKERIKERKGNA REHLYTYGGGKEYGLQTCSGTP TQNDGICVMYPRGSDGDNASGIKWLVELERLVKEVEKITKDEGTSRHTK	PSSDGEPSMDAKPNSNLKPSTEGGSPTERSDEPRENRNPDAQTTTTTETQTGLTTARPPEEQKS	SVKIILQSIWVFLFWLFV	48 (++) 232 (-)	0.803
VSG1125.5268	0.951	MIMCKKLLGLIVGVVSMTMMLVSS	VEEEIVNEGEFKTLCDFVSLTQRISSSLELI EKSGVSVSFLQKKVTDVLFGTGIGDVSKMK WQPHRDMDCGQ DNRVKPASAGRALVQDTICLCDGRDQK PPKKNLCYKESGEHRRYTYWWDSQGHGNTWSHLRNGCKTERGGSAP KEAVFKELKRQLQAGSKTYPGAT ESAYYTYGGRTNFGLHTCRGTP TETDGICLLYRRVSDGDNASGIEWVGELEDLVKQVEEISRSANADTDT	NINSNTSPNTKPSTSDSLPVRESHRSTQNGAPNTQATISTETGLTTTRPPEEQKS	SAKIISRSLWILSFLLFYRLPHH	-	0.849
T. Brucei Gambiense
XP_011773158	0.976	MKVWKTVRFIVGAVLVMADASNA	EGSLANEREFATLCGFVSLTHQIRESVYKV REKSEVDVILLQKKVADILFGTGISDVGSMK WQQYRQQDCGQ DSGGRTFPGGETLVKDLICLCDGTDLQ PRRDALCYAENTEQSRYTGWKNTLNHEKTWSRLQGKCEADHREGTP TRAEFENKKEQLRSGIKGRKDK EGTYYTYGGNAKNGLQICNGIATTEADGICVLYKRGSDGDNTSGIEWLNKLEELVKIVEGMDQSTNSDAKT	VVETETKEKPKENPPSGRRDESTQGGSRYTPTATSTEANVSPARPA	GEQKSYSQVISIPLRVLFSLIL	231 (+) 300 (—)	0.265
T. Brucei Equiperdum
RHW70628	0.927	MLMKMWKESLGLIVCMSLALATA	AGGSIVNEEEYQTLCKFVILTQRIRYWLKGM VGKSEAEVLSLQKKVNDILFGTGISDVTKMN WQPHREMDCGQ DNPGKPFWAGETLVKDLLCLCERRNQQ SPPGDLCYTAKKERYNSETWRSSSNHKKTWSELQNKCESGRSSVPP TRTEFQDNRKRLETGIKKRRSSG GREYYTYGGNKDKVLSVCDGQE SETNGICVVYPALPNQGTTISIKWLSELEGLVERVEEMSKNANTDADTAATTTTK	PITHTETDTNTNTQTKRSPGENSPAKGSDEPQKNGNPNARTTTSTTAAETTGTTRPPEEQKS	FAKINSRSLLIFFCGFISHSIINIHFLKC	-	-
RHW74409	-	MWKKSVELAVGVTLVMTYVSS	VEQAILNAKEFQTLCGFVSLTERISGLL DM KGNSGVDVLLLQKKVKDILFGTGIGDVNKMS WQLYRQLDCGQ DSWPPRTRGGEALARDLICLCEGTYQQ SPAGGLCYAGNIKQYDFNTWGRSENHRNTWSSLKSECTREHGEGLL AEGELQEMKKQLKERLKERKDMRTSAREGTFYTYGGGKEYGLHVCDGYP TDSNGICVLYPKGSDGDNASGIEWLNKLEDLVKKVEKMNKDESAGGNTK	PSTDGKPSMEKKPKSNTKPSTGENSPAKGLEGPQKDGNPNAQTTTSTEKDATTTRPPEEQKS	SSKIILQFVWIFLFWLF	233 (+)	0.793
RHW70448	0.977	MWKESLGLIVVMALTAPVSG	VEQEIINEEEYKTFCGFFGLIQRINSSLEI KEKSGVSVASLQKKVNNILFGANVDDVSNMK WEFYRELDCGQ DNPGRPTVAGRALVQDLICLCDGKEQN PSKDKLCYKENGGNHRSTSWRDPRGHGNTWIRLRNGCRTKRREGAP REDDFKEMKKQLRTRLKTRSDAT EGAYYTYGGHKDSGLHTCRGTP TETDGICVMYPRVSHQDNTRGIKWLSELEDLVETVEEMSKNANTDADTAATTTTK	PITHTETDTNTNTQTKRSPGENSPAKGSDEPQKNGNPNARTTTSATAAETTGTTRPPEEQKS	FVKIISQSLWIFLFLLFV	45 (+) 119 (+P)	0.285

### Sheet: Sheet 3
Table 1
A1a
A1b
A1c
A2
B1
B2
B
A
